# Gut microbiota-derived tryptamine impairs insulin sensitivity

**DOI:** 10.1101/2022.03.05.483098

**Authors:** Lixiang Zhai, Haitao Xiao, Chengyuan Lin, Yan Y. Lam, Hoi Leong Xavier Wong, Mengxue Gong, Guojun Wu, Yusheng Deng, Ziwan Ning, Chunhua Huang, Yijing Zhang, Min Zhuang, Chao Yang, Eric Lu Zhang, Ling Zhao, Chenhong Zhang, Xiaodong Fang, Wei Jia, Liping Zhao, Zhao-xiang Bian

## Abstract

Gut-microbiota plays a pivotal role in development of type 2 diabetes (T2D), yet the molecular mechanism remains elusive. Here, we show that tryptamine, a microbial metabolite of tryptophan, impairs glucose tolerance and insulin sensitivity. Tryptamine presents a higher level in monkeys with spontaneous diabetes and human with T2D and positively correlated with the glucose tolerance. In parallel, tryptamine level was suppressed by dietary fibers intervention in T2D subjects and negatively correlated with improvement of glucose tolerance. The inhibitory effect of tryptamine on insulin signaling as shown was dependent on a trace amine-associated receptor 1 (TAAR1)-extracellular signal-regulated kinase (ERK) signaling axis. Monoassociation of T2D-associated tryptamine-producing bacteria *Ruminococcus gnavus* impairs insulin sensitivity in pseudo germ-free mice. Our findings indicate gut microbiota-derived tryptamine contributes to the development of insulin resistance in T2D and may serve as a new target for intervention.

**Graphical Abstract:** 
