## Supplement tables for "Gut microbiota-derived tryptamine impairs insulin sensitivity"

### Sheet: Supplemental table list
S1	Metabolic features identified in feces of diabetic monkeys
S2	Metabolites sets enrichment analysis of feces based on KEGG enrichment
S3	KEGG mapping analysis of tryptamine effects on insulin-related pathways.
S4	Quantification and statistical analysis of phospho-peptides in KEGG mapping
S5	BLASTP alignments with E-value < 1e-5 and identity > 30% to identify tryptamine producers in T2D subjects
S6	Correlation between fecal trytpamine with gut bacteria abudances in T2D subjects
S7	Tryptamine-producing bacteria annotation list
S8	The MRM transition and parameters used in targeted metabolomics

### Sheet: S1
Metabolic features identified in feces of diabetic monkeys
Specimen	Adduct type	M/z	log2 (FC)	p.value -log10(p)	Metabolites
			(Diabetes/Normal)
Feces	M-H	131.037	1.5749	11.524	Glutaric acid
Feces	M-H	145.052	0.74353	8.7979	L-Glutamine
Feces	M-H	271.178	0.4918	6.485	Estradiol
Feces	M-H	804.555	1.6213	5.1768	PC(22:5/16:1)
Feces	M-H	139.048	0.474	4.2111	Imidazole propionic acid
Feces	M-H	391.29	0.90174	3.55	Deoxycholic acid
Feces	M-H	188.037	0.48227	3.0893	Kynurenic acid
Feces	M-H	144.047	0.45471	2.8634	1H-Indole-3-carboxaldehyde
Feces	M-H	407.284	0.5599	2.7982	Cholic acid
Feces	M-H	204.033	0.94789	2.6937	Xanthurenic acid
Feces	M-H	173.073	0.48391	2.5067	1H-Indole-3-acetamide
Feces	M-H	353.237	-2.8922	2.3546	Prostaglandin E1
Feces	M-H	167.022	0.68649	2.3371	Uric acid
Feces	M-H	148.04	0.53406	2.2509	5,6-Dihydroxyindole
Feces	M-H	116.052	0.33975	2.1044	Indole
Feces	M-H	132.031	-0.27174	2.025	L-Aspartic acid
Feces	M-H	128.053	0.39551	1.8915	Quinoline
Feces	M-H	174.052	0.4123	1.8808	Indoleacetic acid
Feces	M-H	133.016	-0.2849	1.7483	Malic acid
Feces	M-H	160.042	0.44904	1.6137	Indole-3-carboxylic acid
Feces	M-H	223.068	-0.59302	1.4274	Hydroxykynurenine
Feces	M+H	133.101	0.61138	7.0339	Ornithine
Feces	M+H	434.326	1.8911	6.8606	Lithocholic acid glycine conjugate
Feces	M+H	265.118	1.0723	6.3719	Thiamine
Feces	M+H	451.361	3.7114	4.4799	Vitamin K1
Feces	M+H	134.061	0.6212	4.0878	Indoxyl
Feces	M+H	147.077	0.45134	2.1648	L-Glutamine
Feces	M+H	337.237	-1.9052	2.0659	Prostaglandin C1
Feces	M+H	190.05	0.38244	2.0629	Kynurenic acid
Feces	M+H	156.07	0.26779	2.0211	L-Histidine
Feces	M+H	148.04	0.45193	1.9787	1H-Indole-2,3-dione
Feces	M+H	335.219	0.84529	1.8135	Prostaglandin A2
Feces	M+H	162.055	0.52281	1.7958	Indole-3-carboxylic acid
Feces	M+H	205.091	-0.34839	1.5132	L-Tryptophan
Feces	M+H	161.107	0.46632	1.409	Tryptamine

### Sheet: S2
Metabolites sets enrichment analysis of feces based on KEGG enrichment
Pathway	Total	Expected	Hits
Arachidonic acid metabolism	36	9.13	10
Galactose metabolism	27	6.85	5
Tryptophan metabolism	41	10.4	5
Tyrosine metabolism	42	10.6	5
Aminoacyl-tRNA biosynthesis	48	12.2	5
Purine metabolism	65	16.5	5
Pyrimidine metabolism	39	9.89	3
D-Glutamine and D-glutamate metabolism	6	1.52	2
Vitamin B6 metabolism	9	2.28	2
Arginine biosynthesis	14	3.55	2
Histidine metabolism	16	4.06	2
Starch and sucrose metabolism	18	4.56	2
Fructose and mannose metabolism	20	5.07	2
Alanine, aspartate and glutamate metabolism	28	7.1	2
Drug metabolism - cytochrome P450	55	13.9	2

### Sheet: S3
KEGG mapping analysis of tryptamine effects on insulin-related pathways.
Protein ID	KO	Protein	Map ID	Map name
P54310	K07188	LIPE, HSL	ko04910	Insulin signaling pathway
Q63844	K04371	ERK, MAPK1_3	ko04910	Insulin signaling pathway
Q62417	K06086	SORBS1, SH3D5, PONSIN, CAP	ko04910	Insulin signaling pathway
P51432	K05858	PLCB	ko04911	Insulin secretion

### Sheet: S4
	Quantification and statistical analysis of phospho-peptides in KEGG mapping
Sequence	Phospho Modifications	Protein ID	Gene Name	Theo. MH+ [Da]	Fold change (TM/control)	P-value
TTSPTAESVRPTESMR	1xPhospho [S3]	P54310	Lipe	2058.97	1.55425	0.017756
IADPEHDHTGFLTEYVATR	2xPhospho [T13; Y15]	Q63844	Mapk3	2561.13	1.38083	0.029887
IADPEHDHTGFLTEYVATR	1xPhospho [T/Y]	Q63844	Mapk3	2481.16	1.22856	0.016186
YSFSDDTK	1xPhospho [S]	Q62417	Sorbs1	1500.7	1.3598	0.015012
TSLEPQKSLGEESLSR	1xPhospho [S8]	P51432	Plcb3	2299.19	1.28269	0.014338

### Sheet: S5
BLASTP alignments with E-value < 1e-5 and identity > 30% to identify tryptamine producers in T2D subjects
qseqid	sseqid	Identity	Alignment Length	mismatch	gapopen	qstart	qend	sstart	send	e-value	biscore	CAGID	Scientific Name in GUT2D paper	Responder information in GUT2D paper
sp|A7B1V0|TRPDC_RUMGV	DBH1W00101_24276	100	490	0	0	1	490	1	490	0	1024	CAG0075	Ruminococcus gnavus CAG0075	negative responder
sp|A7B1V0|TRPDC_RUMGV	DBH2U00901_106555	76.398	483	114	0	7	489	17	499	0	788	CAG0210	#N/A	#N/A
sp|A7B1V0|TRPDC_RUMGV	DBH2W01701_29102	77.149	477	109	0	13	489	1	477	0	782	#N/A	#N/A	#N/A
sp|A7B1V0|TRPDC_RUMGV	DBH3W00103_16374	75.413	484	119	0	6	489	3	486	0	778	#N/A	#N/A	#N/A
sp|A7B1V0|TRPDC_RUMGV	DBH2U00801_112116	76.05	476	114	0	13	488	1	476	0	773	#N/A	#N/A	#N/A
sp|A7B1V0|TRPDC_RUMGV	DBH1W00601_139460	75.472	477	117	0	13	489	1	477	0	769	CAG0210	#N/A	#N/A
sp|A7B1V0|TRPDC_RUMGV	DBH2U00401_109102	75.052	477	119	0	13	489	1	477	0	762	#N/A	#N/A	#N/A
sp|A7B1V0|TRPDC_RUMGV	DBH1W00101_139608	72.032	497	128	1	4	489	2	498	0	758	#N/A	#N/A	#N/A
sp|A7B1V0|TRPDC_RUMGV	DBH2W01501_248722	72.187	471	131	0	13	483	1	471	0	726	CAG0295	#N/A	#N/A
sp|A7B1V0|TRPDC_RUMGV	DBH2W01701_126576	74.916	299	75	0	154	452	1	299	4.53e-165	474	#N/A	#N/A	#N/A
sp|A7B1V0|TRPDC_RUMGV	DBH1W00501_214956	49.345	458	229	1	22	476	6	463	1.21e-161	471	CAG0404	#N/A	#N/A
sp|A7B1V0|TRPDC_RUMGV	DBH2W00704_198569	49.007	453	226	2	27	474	10	462	4.38e-156	457	CAG0038	#N/A	#N/A
sp|A7B1V0|TRPDC_RUMGV	DBH2W01701_6623	47.807	456	237	1	24	478	11	466	2.06e-153	450	#N/A	#N/A	#N/A
sp|A7B1V0|TRPDC_RUMGV	DBH2W01602_188459	55.758	330	146	0	153	482	1	330	9.13e-133	392	#N/A	#N/A	#N/A
sp|A7B1V0|TRPDC_RUMGV	DBH3W00404_90408	95.758	165	7	0	326	490	87	251	1.88e-111	335	CAG0075	Ruminococcus gnavus CAG0075	negative responder
sp|A7B1V0|TRPDC_RUMGV	DBH3U00101_305101	100	155	0	0	336	490	110	264	1.18e-106	323	#N/A	#N/A	#N/A
sp|A7B1V0|TRPDC_RUMGV	DBH2U00102_214320	54.043	235	108	0	242	476	1	235	2.92e-88	275	#N/A	#N/A	#N/A
sp|A7B1V0|TRPDC_RUMGV	DBH2W01101_262832	49.767	215	108	0	59	273	304	518	1.69e-72	243	#N/A	#N/A	#N/A
sp|A7B1V0|TRPDC_RUMGV	DBH1W00101_199166	47.783	203	106	0	43	245	15	217	3.3e-62	207	#N/A	#N/A	#N/A
sp|A7B1V0|TRPDC_RUMGV	DBH2U01002_45502	30.244	410	264	6	91	483	81	485	9.81e-60	209	#N/A	#N/A	#N/A
sp|A7B1V0|TRPDC_RUMGV	DBH2U00201_189310	30.28	393	259	4	91	470	81	471	8.74e-58	204	CAG0068	#N/A	#N/A
sp|A7B1V0|TRPDC_RUMGV	DBH2W01201_84123	64.167	120	43	0	370	489	15	134	3.34e-48	167	CAG0145	#N/A	#N/A
sp|A7B1V0|TRPDC_RUMGV	DBH2W00202_290029	34.348	230	149	2	242	470	6	234	1.26e-38	146	#N/A	#N/A	#N/A
sp|A7B1V0|TRPDC_RUMGV	DBH2U00201_523114	31.801	261	155	5	144	387	3	257	4.12e-38	146	CAG0098	Klebsiella CAG0098	non responder
sp|A7B1V0|TRPDC_RUMGV	DBH2U00201_488629	31.602	231	145	2	91	309	81	310	1.74e-35	139	#N/A	#N/A	#N/A
sp|A7B1V0|TRPDC_RUMGV	DBH2W00703_222210	40.187	107	58	2	376	480	9	111	1.71e-21	95.1	#N/A	#N/A	#N/A
sp|A7B1V0|TRPDC_RUMGV	DBH2W00901_254721	30.769	182	113	2	127	296	14	194	1.5e-20	97.8	#N/A	#N/A	#N/A
sp|A7B1V0|TRPDC_RUMGV	DBH2W01301_229073	47.253	91	48	0	316	406	1	91	3.05e-20	90.9	#N/A	#N/A	#N/A
sp|A7B1V0|TRPDC_RUMGV	DBH2U01403_115915	51.389	72	35	0	357	428	16	87	5.12e-17	81.6	#N/A	#N/A	#N/A
sp|A7B1V0|TRPDC_RUMGV	DBH2W00603_172494	39.56	91	49	2	402	486	1	91	7.64e-15	75.9	#N/A	#N/A	#N/A
sp|A7B1V0|TRPDC_RUMGV	DBH2U01403_185442	44.595	74	40	1	411	483	1	74	1.43e-12	68.6	#N/A	#N/A	#N/A
sp|A7B1V0|TRPDC_RUMGV	DBH2U01403_115914	50.98	51	25	0	436	486	1	51	2.23e-11	64.7	#N/A	#N/A	#N/A
sp|A7B1V0|TRPDC_RUMGV	DBH2U01604_43298	31.731	104	64	4	182	279	57	159	9.16e-07	55.1	#N/A	#N/A	#N/A
sp|A7B1V0|TRPDC_RUMGV	DBH2U00201_348394	32.381	105	63	3	182	279	103	206	2.13e-05	53.1	#N/A	#N/A	#N/A
sp|J7SZ64|TRPDC_CLOS1	DBH2W00201_175083	31.724	290	171	7	78	358	59	330	3.11e-24	108	CAG0199	#N/A	#N/A
sp|J7SZ64|TRPDC_CLOS1	DBH2W01501_248722	30.542	203	125	8	85	282	121	312	3.5e-08	61.6	CAG0295	#N/A	#N/A
sp|J7SZ64|TRPDC_CLOS1	DBH1W00301_694	31.548	168	94	7	107	263	116	273	2.05e-06	55.8	CAG0116	Alistipes putredinis CAG0116	negative responder
sp|J7SZ64|TRPDC_CLOS1	DBH1W00402_88436	30.303	165	100	5	107	263	117	274	1.18e-05	53.5	CAG0092	Rikenellaceae bacterium CAG0092	#N/A
sp|J7SZ64|TRPDC_CLOS1	DBH1W00501_296945	33.721	86	53	1	196	277	85	170	1.42e-05	52.8	#N/A	#N/A	#N/A
sp|J7SZ64|TRPDC_CLOS1	DBH3W00601_66240	30.357	168	96	7	107	263	117	274	2.21e-05	52.8	CAG0084	#N/A	#N/A
sp|J7SZ64|TRPDC_CLOS1	DBH3W00201_281778	30.357	168	96	7	107	263	117	274	3.25e-05	52	CAG0012	Bacteroides caccae CAG0012	negative responder
sp|J7SZ64|TRPDC_CLOS1	DBH2W00603_159306	30.357	168	96	7	107	263	144	301	5.3e-05	51.6	CAG0012	Bacteroides caccae CAG0012	negative responder

### Sheet: S6
Correlation between fecal trytpamine with gut bacteria abudances in T2D subjects
Trytpamine with gut bacteria abudances
Bacteria CAGs	r value	p value
Ruminococcus gnavus CAG0075	0.646329	2.85e-06
CAG0098	0.025132	0.872904
CAG0116	0.0308548	0.844287
CAG0092	0.0213971	0.89167
CAG0012	0.276489	0.0726852
Trytpamine/tryptophan raito with gut bacteria abudances
	r value	p value
CAG0075	0.570394	6.51e-05
CAG0098	0.0426692	0.785869
CAG0116	0.0133546	0.932265
CAG0092	0.0284406	0.856337
CAG0012	0.0621337	0.692242

### Sheet: S7
Tryptamine-producing bacteria annotation list
Species	Genbank Assembly Accession (CAG)
Acetivibrio_ethanolgignens	GCA_001461035.1
Acutalibacter_muris	GCA_002201475.1
Aerococcus_viridans	GCA_900445095.1
Bifidobacterium_catenulatum	GCA_001025195.1
Clostridiales_bacterium_GWF2_38_85	GCA_001797275.1
Clostridiales_Family_XIII_bacterium	GCA_003343965.1
Clostridium_argentinense	GCA_002074155.1
Clostridium_botulinum	GCA_000063585.1
Clostridium_kluyveri	GCA_000010265.1
Clostridium_sp_L74	GCA_001276215.1
Collinsella_stercoris	GCA_000156215.1
Collinsella_tanakaei	GCA_000225705.1
Coprococcus_sp_HPP0074	GCA_000411335.1
Dorea_longicatena_CAG_42	GCA_000437195.1
Enorma_massiliensis	GCA_000311845.1
Eubacteriaceae_bacterium_CHKCI004	GCA_900016875.1
Eubacterium_ruminantium	GCA_900103685.1
Eubacterium_sp_An11	GCA_002161065.1
Eubacterium_sp_An3	GCA_002159465.1
Firmicutes_bacterium_CAG_424	GCA_000432195.1
Firmicutes_bacterium_CAG_94	GCA_000435395.1
Flavobacterium_indicum	GCA_000455605.1
Fusobacterium_sp_CM1	GCA_000524215.1
Fusobacterium_sp_CM22	GCA_000524395.1
Fusobacterium_sp_OBRC1	GCA_000524235.1
Fusobacterium_sp_oral_taxon_370	GCA_000235465.1
Lachnoclostridium_sp_An118	GCA_002160985.1
Lachnoclostridium_sp_An131	GCA_002160825.1
Lachnoclostridium_sp_An138	GCA_002160765.1
Lachnoclostridium_sp_An14	GCA_002160755.1
Lachnospiraceae_bacterium_2_1_46FAA	GCA_000209385.2
Leminorella_richardii	GCA_900478135.1
Paraclostridium_benzoelyticum	GCA_001006285.1
Prevotella_pallens	GCA_003269195.1
Salinicoccus_roseus	GCA_000819905.1
Tepidimicrobium_xylanilyticum	GCA_900106765.1
Vagococcus_martis	GCA_002026305.1

### Sheet: S8
The MRM transition and parameters used in targeted metabolomics
Compound Name	Prec Ion	Prod Ion	Frag (V)	CE (V)	Polarity
L-Kynurenine	209.1	192.1	50	5	Positive
L-Kynurenine	209.1	94	50	9	Positive
L-Tryptophan	205.1	188	90	5	Positive
L-Tryptophan	205.1	118	90	29	Positive
Indole-3-propionic acid	190.1	130	110	13	Positive
Indole-3-propionic acid	190.1	77.1	110	57	Positive
Kynurenic acid	190	144	110	17	Positive
Kynurenic acid	190	89	110	45	Positive
Serotonin	177.1	160	90	9	Positive
Serotonin	177.1	115	90	29	Positive
3-Indole-acetic acid	176.1	130	110	13	Positive
3-Indole-acetic acid	176.1	77	110	41	Positive
Tryptamine	161.1	144	50	9	Positive
Tryptamine	161.1	115.1	50	37	Positive
Indole-3-carboxaldehyde	146.1	118.1	110	13	Positive
Indole-3-carboxaldehyde	146.1	91.1	110	33	Positive
